# Profibrotic monocyte-derived alveolar macrophages as a biomarker and therapeutic target in systemic sclerosis-associated interstitial lung disease

**DOI:** 10.1101/2025.08.07.669006

**Authors:** Nikolay S. Markov, Anthony J. Esposito, Karolina J. Senkow, Maxwell Schleck, Luisa Cusick, Zhan Yu, Yuliana V. Sokolenko, Estefani Diaz, Emmy Jonasson, Suchitra Swaminathan, Ziyan Lu, Radmila Nafikova, Samuel Fenske, Elsie G. Bunyan, Xóchitl G. Pérez-Leonor, Hiam Abdala-Valencia, Annette S. Flozak, Nikita Joshi, A. Christine Argento, Elizabeth S. Malsin, Paul A. Reyfman, Jonathan Puchalski, Mridu Gulati, Mary Carns, Kathleen Aren, Phillip Cooper, Natania S. Field, Suror Mohsin, Malek Shawabkeh, Alexandra Soriano, Aaron N. Gundersheimer, Isaac A. Goldberg, Bailey Damore, Alec Peltekian, Ankit Agrawal, Crystal Cheung, Stephanie Perez, Shannon Teaw, Alyssa Williams, Nicolas Page, Sophia E. Kujawski, William Odell, Baran Ilayda Gunes, Michelle Cheng, Morgan Emokpae, R. Ian Cumming, Robert M. Tighe, Kevin Grudzinski, Hatice Savas, Ami N. Rubinowitz, Bashar A. Kadhim, Chitaru Kurihara, Ankit Bharat, Vikas Mehta, Jane E. Dematte, Bradford C. Bemiss, Hadijat M. Makinde, Carla M. Cuda, Matthew Dapas, Carrie Richardson, Harris Perlman, Anna P. Lam, Cara J. Gottardi, G.R. Scott Budinger, Alexander V. Misharin, Monique E. Hinchcliff

## Abstract

Interstitial lung disease (ILD) is present in over 60% of patients with systemic sclerosis (SSc) and is the leading cause of SSc-related deaths. Profibrotic monocyte-derived alveolar macrophages (MoAM) play a causal role in the pathogenesis of pulmonary fibrosis in animal models where their persistence in the niche requires signaling through Colony Stimulating Factor 1 Receptor (CSF1R). We hypothesized that the presence and proportion of MoAM in bronchoalveolar lavage (BAL) fluid from patients with SSc-ILD may be a biomarker of ILD severity. To test this hypothesis, we analyzed BAL fluid from 9 prospectively enrolled patients with SSc-ILD and 13 healthy controls using flow cytometry and single-cell RNA sequencing. Patients with SSc-ILD had more MoAM and interstitial macrophages in BAL fluid than healthy controls, and their abundance was associated with lung fibrosis severity. We identified changes in the MoAM transcriptome as a function of treatment with mycophenolate, an effective therapy for SSc-ILD. In SSc-ILD lung explants, spatial transcriptomics identified an expanded population of interstitial macrophages spilling into the alveolar space. Our findings suggest that the proportion of profibrotic MoAM and interstitial macrophages in BAL fluid may serve as a biomarker of SSc-ILD and credential them as possible targets for therapy.
