## Supplemental Table 4 for "Profibrotic monocyte-derived alveolar macrophages as a biomarker and therapeutic target in systemic sclerosis-associated interstitial lung disease"

# GO	enrichment	name	ratio_in_study	ratio_in_pop	depth	p_fdr_bh	study_items
GO:0042776	e	proton motive force-driven mitochondrial ATP synthesis	35/701	63/9359	13	1.4735358248173226e-19	ATP5A1, ATP5B, ATP5C1, ATP5D, ATP5F1, ATP5H, ATP5J, ATP5L, ATP5O, NDUFA11, NDUFA12, NDUFA6, NDUFA8, NDUFA9, NDUFAB1, NDUFB10, NDUFB11, NDUFB3, NDUFB4, NDUFB5, NDUFB7, NDUFB8, NDUFC2, NDUFS2, NDUFS3, NDUFS4, NDUFS6, NDUFS7, NDUFS8, NDUFV1, NDUFV2, SDHB, SDHC, SDHD, STOML2
GO:0009060	e	aerobic respiration	31/701	66/9359	6	1.708175517079352e-14	ADSL, ATP5D, MDH2, NDUFA11, NDUFA12, NDUFA6, NDUFA8, NDUFA9, NDUFAB1, NDUFB10, NDUFB11, NDUFB3, NDUFB4, NDUFB5, NDUFB7, NDUFB8, NDUFC2, NDUFS2, NDUFS3, NDUFS4, NDUFS6, NDUFS7, NDUFS8, NDUFV1, NDUFV2, SDHB, SDHC, SURF1, UQCRC1, UQCRC2, UQCRH
GO:0032543	e	mitochondrial translation	34/701	90/9359	8	1.0237289203398091e-12	AURKAIP1, GADD45GIP1, ICT1, MRPL11, MRPL13, MRPL14, MRPL15, MRPL16, MRPL17, MRPL18, MRPL2, MRPL20, MRPL21, MRPL22, MRPL24, MRPL27, MRPL35, MRPL36, MRPL37, MRPL40, MRPL43, MRPL46, MRPL51, MRPL54, MRPL57, MRPS11, MRPS14, MRPS15, MRPS18C, MRPS21, MRPS22, MRPS23, MRPS33, MRPS7
GO:1902600	e	proton transmembrane transport	30/701	83/9359	7	1.7571271126369187e-10	ATP5A1, ATP5B, ATP5C1, ATP5D, ATP5F1, ATP5G1, ATP5G3, ATP5H, ATP5J, ATP5L, ATP5O, ATP6V0B, ATP6V0E1, ATP6V1D, ATP6V1F, COX4I1, COX5A, COX5B, COX6B1, COX7B, COX8A, CYB5A, CYC1, SLC25A3, SLC25A5, SURF1, UCP2, UQCRC1, UQCRFS1, UQCRH
GO:0006120	e	mitochondrial electron transport, NADH to ubiquinone	21/701	45/9359	8	2.2665392369598733e-09	DNAJC15, NDUFA4, NDUFA6, NDUFA8, NDUFA9, NDUFAB1, NDUFB10, NDUFB3, NDUFB4, NDUFB5, NDUFB7, NDUFB8, NDUFC2, NDUFS2, NDUFS3, NDUFS4, NDUFS6, NDUFS7, NDUFS8, NDUFV1, NDUFV2
GO:0045333	e	cellular respiration	17/701	33/9359	5	3.6684593516139884e-08	CHCHD5, COX4I1, COX5A, COX5B, COX6A1, COX6B1, COX6C, COX7A2, COX7B, COX8A, CYC1, NDUFA4, NDUFS4, UQCRC1, UQCRC2, UQCRH, UQCRQ
GO:0032981	e	mitochondrial respiratory chain complex I assembly	22/701	60/9359	7	1.5321520726223915e-07	NDUFA11, NDUFA12, NDUFA6, NDUFA8, NDUFA9, NDUFAB1, NDUFAF4, NDUFB10, NDUFB11, NDUFB3, NDUFB4, NDUFB5, NDUFB7, NDUFB8, NDUFC2, NDUFS2, NDUFS3, NDUFS4, NDUFS7, NDUFS8, TMEM126A, TMEM261
GO:0015986	e	proton motive force-driven ATP synthesis	11/701	21/9359	12	7.286800140488334e-05	ATP5A1, ATP5B, ATP5C1, ATP5D, ATP5F1, ATP5G1, ATP5G3, ATP5H, ATP5J, ATP5L, ATP5O
GO:0006123	e	mitochondrial electron transport, cytochrome c to oxygen	10/701	18/9359	8	0.00011554689925988194	COX4I1, COX5A, COX5B, COX6A1, COX6B1, COX6C, COX7A2, COX7B, COX8A, NDUFA4
GO:0006412	e	translation	20/701	76/9359	7	0.0003778969877956207	AIMP2, COPS5, MRPL11, MRPL13, MRPL18, MRPL22, MRPL24, MRPL27, MRPL35, MRPL36, MRPL37, MRPL43, MRPL51, MRPS11, MRPS14, MRPS15, MRPS18C, MRPS21, MRPS33, MRPS7
GO:0006099	e	tricarboxylic acid cycle	11/701	29/9359	3	0.00283498350326418	FH, IDH2, IDH3G, MDH1, MDH2, MRPS36, PDHB, SDHB, SDHC, SDHD, SUCLG1
GO:0098869	e	cellular oxidant detoxification	12/701	38/9359	3	0.008623728714635109	ALOX5AP, GSTK1, GSTO1, GSTP1, MGST3, PARK7, PRDX3, PRDX4, PRDX5, PRDX6, SEPW1, TXNDC17
GO:0051881	e	regulation of mitochondrial membrane potential	9/701	23/9359	4	0.014255491923922541	BAX, CLIC1, DYNLL1, PARK7, PRDX3, SOD1, TUSC2, UBB, UCP2
GO:0006979	e	response to oxidative stress	17/701	79/9359	3	0.03358159685343305	BANF1, BTG1, COMT, ERCC1, MSRB2, NDUFA12, NDUFA6, NDUFB4, NDUFS2, NDUFS8, PARK7, PRDX1, PRDX3, PRDX4, PRDX5, PRDX6, PSMB5
GO:0045454	e	cell redox homeostasis	10/701	33/9359	3	0.05216727419259977	BOLA3, GLRX2, GLRX3, GLRX5, PRDX1, PRDX3, PRDX4, PRDX5, PRDX6, TXN
GO:0043248	e	proteasome assembly	5/701	8/9359	6	0.05216727419259977	ADRM1, POMP, PSMD11, PSMG2, PSMG4
GO:0006122	e	mitochondrial electron transport, ubiquinol to cytochrome c	6/701	12/9359	8	0.05216727419259977	CYC1, UQCRC1, UQCRC2, UQCRFS1, UQCRH, UQCRQ
GO:0021762	e	substantia nigra development	9/701	29/9359	4	0.08292395398009869	ACTB, ATP5F1, ATP5J, CALM2, COX6B1, DYNLL1, NDUFS3, RHOA, YWHAQ
