## Supplemental Table 5 for "Profibrotic monocyte-derived alveolar macrophages as a biomarker and therapeutic target in systemic sclerosis-associated interstitial lung disease"

# GO	enrichment	name	ratio_in_study	ratio_in_pop	depth	p_fdr_bh	study_items	cell_type
GO:0042776	e	proton motive force-driven mitochondrial ATP synthesis	28/965	63/7627	13	3.487760603372953e-06	ATP5A1, ATP5B, ATP5C1, ATP5D, ATP5F1, ATP5H, ATP5J, ATP5L, ATP5O, NDUFA11, NDUFA12, NDUFA6, NDUFA9, NDUFAB1, NDUFB10, NDUFB11, NDUFB3, NDUFB4, NDUFB8, NDUFC2, NDUFS2, NDUFS3, NDUFS6, NDUFS7, NDUFS8, NDUFV1, SDHB, STOML2	MoAM-2
GO:1902600	e	proton transmembrane transport	29/965	75/7627	7	4.3237285469997684e-05	ATP5A1, ATP5B, ATP5C1, ATP5D, ATP5F1, ATP5G1, ATP5G3, ATP5H, ATP5J, ATP5L, ATP5O, ATP6AP2, ATP6V0B, ATP6V1D, ATP6V1F, COX4I1, COX5A, COX5B, COX6B1, COX7B, COX8A, CTNS, CYC1, SLC25A3, SLC25A5, UCP2, UQCRC1, UQCRFS1, UQCRH	MoAM-2
GO:0009060	e	aerobic respiration	25/965	61/7627	6	7.675277583248314e-05	ADSL, ATP5D, BLOC1S1, MDH2, NDUFA11, NDUFA12, NDUFA6, NDUFA9, NDUFAB1, NDUFB10, NDUFB11, NDUFB3, NDUFB4, NDUFB8, NDUFC2, NDUFS2, NDUFS3, NDUFS6, NDUFS7, NDUFS8, NDUFV1, SDHB, UQCRC1, UQCRC2, UQCRH	MoAM-2
GO:0045333	e	cellular respiration	16/965	32/7627	5	0.000719999735759137	CHCHD5, COX4I1, COX5A, COX5B, COX6A1, COX6B1, COX6C, COX7A2, COX7B, COX8A, CYC1, NDUFA4, UQCRC1, UQCRC2, UQCRH, UQCRQ	MoAM-2
GO:0032543	e	mitochondrial translation	28/965	87/7627	8	0.002667494035336316	AURKAIP1, GADD45GIP1, ICT1, MRPL11, MRPL13, MRPL15, MRPL16, MRPL2, MRPL21, MRPL22, MRPL24, MRPL27, MRPL35, MRPL36, MRPL37, MRPL40, MRPL41, MRPL43, MRPL51, MRPL52, MRPS11, MRPS14, MRPS21, MRPS22, MRPS30, MRPS34, MRPS6, MRPS7	MoAM-2
GO:0006123	e	mitochondrial electron transport, cytochrome c to oxygen	10/965	17/7627	8	0.012763141110639595	COX4I1, COX5A, COX5B, COX6A1, COX6B1, COX6C, COX7A2, COX7B, COX8A, NDUFA4	MoAM-2
GO:0015986	e	proton motive force-driven ATP synthesis	11/965	21/7627	12	0.017175852977674485	ATP5A1, ATP5B, ATP5C1, ATP5D, ATP5F1, ATP5G1, ATP5G3, ATP5H, ATP5J, ATP5L, ATP5O	MoAM-2
GO:0006120	e	mitochondrial electron transport, NADH to ubiquinone	16/965	45/7627	8	0.07764691985840184	DNAJC15, NDUFA4, NDUFA6, NDUFA9, NDUFAB1, NDUFB10, NDUFB3, NDUFB4, NDUFB8, NDUFC2, NDUFS2, NDUFS3, NDUFS6, NDUFS7, NDUFS8, NDUFV1	MoAM-2
GO:0036261	e	7-methylguanosine cap hypermethylation	6/965	8/7627	9	0.09099768909910018	SNRPD1, SNRPD2, SNRPD3, SNRPE, SNRPF, SNRPG	MoAM-2
GO:1902600	e	proton transmembrane transport	19/361	61/4060	7	0.0044919010044432855	ATP5B, ATP5D, ATP5G1, ATP5G3, ATP5I, ATP5J, ATP5O, ATP6AP2, COX5A, COX5B, COX6B1, COX7B, COX8A, SLC25A5, SURF1, UCP2, UQCR10, UQCRFS1, UQCRH	MoAM-1
GO:0006123	e	mitochondrial electron transport, cytochrome c to oxygen	9/361	16/4060	8	0.0075841590830980545	COX5A, COX5B, COX6B1, COX6C, COX7A2, COX7B, COX8A, CYCS, NDUFA4	MoAM-1
GO:0045333	e	cellular respiration	11/361	28/4060	5	0.030362500563817632	COX5A, COX5B, COX6B1, COX6C, COX7A2, COX7B, COX8A, CYCS, NDUFA4, UQCR10, UQCRH	MoAM-1
GO:0042776	e	proton motive force-driven mitochondrial ATP synthesis	17/361	62/4060	13	0.030362500563817632	ATP5B, ATP5D, ATP5I, ATP5J, ATP5O, NDUFA11, NDUFA8, NDUFAB1, NDUFB11, NDUFB2, NDUFB3, NDUFB8, NDUFC1, NDUFC2, NDUFS6, NDUFS8, NDUFV2	MoAM-1
