## Supplemental Table 9 for "Profibrotic monocyte-derived alveolar macrophages as a biomarker and therapeutic target in systemic sclerosis-associated interstitial lung disease"

Level 1	Level 2	Level 3	Level 4	Seurat clusters	Comments
Stromal	Alveolar fibroblasts	Alveolar fibroblasts	Alveolar fibroblasts	0
Endothelial	Endothelial cell general capillary	Endothelial cell general capillary	Endothelial cell general capillary	1
Stromal	Pericytes	Vascular adventitial fibroblast-like cells	Vascular adventitial fibroblast-like cells, STEAP4+	2.0
Stromal	Pericytes	Pericytes	Pericytes	2.1	"segmentation doublets" with endothelial cells, CD36 and WVF
Stromal	Pericytes	Pericytes	Pericytes	2.2
Stromal	Pericytes	Pericytes	Pericytes	2.3	"segmentation doublets" with AT1, AGER
Stromal	Pericytes	Pericytes	Pericytes	2.4
Stromal	Pericytes	Pericytes	Pericytes	2.5
Stromal	Pericytes	Pericytes	Pericytes	2.6
Stromal	Pericytes	Pericytes	Pericytes	2.7
Stromal	Pericytes	Pericytes	Pericytes	2.8
Stromal	Pericytes	Pericytes	Pericytes	2.9	"segmentation doublets" with AT1, AGER
Stromal	Pericytes	Vascular adventitial fibroblast-like cells	Vascular adventitial fibroblast-like cells, STEAP4+CCL2+CCL19+	2.10
Stromal	Pericytes	Pericytes	Pericytes	2.11	"segmentation doublets" with plasma cells, JCHAIN
Stromal	Pericytes	Pericytes	Pericytes	2.12	"segmentation doublets" with 13.5 and 27, IGFBP3
Stromal	Pericytes	Pericytes	Pericytes	2.13	"segmentation doublets" with macrophages, CD163
Endothelial	Endothelial cell venous	Endothelial cell venous	Endothelial cell venous systemic	3
Epithelial	Alveolar epithelial	Alveolar epithelial type 1	Alveolar epithelial type 1	4
Immune	T cells	CD4 T cells	CD4 T cells	5.0
Immune	T cells	CD4 T cells	CD4 T cells	5.1
Immune	T cells	CD4 T cells	CD4 T cells	5.2
Immune	T cells	CD4 T cells	CD4 T cells	5.3
Immune	T cells	Tregs	Tregs	5.4
Immune	T cells	CD4 T cells	CD4 T cells	5.5	"segmentation doublets" with plasma cells, JCHAIN
Immune	T cells	CD4 T cells	CD4 T cells	5.6
Immune	T cells	CD4 T cells	CD4 T cells	5.7	"segmentation doublets" with AT1 cells, AGER
Immune	T cells	CD4 T cells	CD4 T cells	5.8
Immune	T cells	CD4 T cells	CD4 T cells, TEM, GZMA+	5.9
Immune	T cells	CD4 T cells	CD4 T cells	5.10
Immune	T cells	CD4 T cells	CD4 T cells	5.11
Immune	T cells	CD4 T cells	CD4 T cells	5.12	"segmentation doublets" with mast cells cells, KIT, IL1RL1
Immune	T cells	CD4 T cells	CD4 T cells	5.13	"segmentation doublets" with lymphatics, MMRN1
Immune	T cells	CD4 T cells	CD4 T cells	5.14	"segmentation doublets" with cluster 12
Epithelial	Alveolar epithelial	Alveolar epithelial type 2	Alveolar epithelial type 2	6
Epithelial	Airway epithelial	Airway epithelial, basal	Airway epithelial, basal	7.0
Epithelial	Airway epithelial	Airway epithelial, suprabasal	Airway epithelial, suprabasal, CXCL8+	7.1
Epithelial	Airway epithelial	Airway epithelial, suprabasal	Airway epithelial, suprabasal	7.2
Epithelial	Airway epithelial	Airway epithelial, suprabasal	Airway epithelial, suprabasal	7.3
Epithelial	Airway epithelial	Airway epithelial, club	Airway epithelial, club	7.4
Epithelial	Airway epithelial	Airway epithelial, club	Airway epithelial, club	7.5
Epithelial	Airway epithelial	Airway epithelial, club	Airway epithelial, club	7.6
Epithelial	Airway epithelial	Airway epithelial, club	Airway epithelial, club	7.7
Epithelial	Airway epithelial	Airway epithelial, basal	Airway epithelial, basal	7.8
Epithelial	Airway epithelial	Airway epithelial, basal	Airway epithelial, basal	7.9
Stromal	Smooth muscle	Smooth muscle	Smooth muscle	8
Immune	Interstitial macrophages	Interstitial macrophages	Interstitial macrophages, FOLR2+	9.0
Immune	Interstitial macrophages	Interstitial macrophages	Interstitial macrophages, FOLR2+	9.1
Immune	Interstitial macrophages	Interstitial macrophages	Interstitial macrophages, FOLR2+	9.2
Immune	Interstitial macrophages	Interstitial macrophages	Interstitial macrophages, FOLR2+CCL3+	9.3
Immune	Interstitial macrophages	Interstitial macrophages	Interstitial macrophages, FOLR2+CCL18+	9.4
Immune	Interstitial macrophages	Interstitial macrophages	Interstitial macrophages, perivascular, FOLR2+LYVE1+	9.5
Immune	Interstitial macrophages	Interstitial macrophages	Interstitial macrophages, FOLR2low	9.6
Immune	Interstitial macrophages	Interstitial macrophages	Interstitial macrophages, FOLR2+CCL2+	9.7
Immune	Interstitial macrophages	Interstitial macrophages	Interstitial macrophages, FOLR2+	9.8	"segmentation doublets" with APOD+ pericytes and fibroblasts
Immune	Low quality	Low quality	Macrophages, CCL18+, low TPC	9.9
Immune	Interstitial macrophages	Interstitial macrophages	Interstitial macrophages, FOLR2+CXCL8+	9.10
Immune	Interstitial macrophages	Interstitial macrophages	Interstitial macrophages, FOLR2low	9.11
Immune	Interstitial macrophages	Interstitial macrophages	Interstitial macrophages, FOLR2+	9.12	"segmentation doublets" with smooth muscle, MYH11
Immune	Interstitial macrophages	Interstitial macrophages	Interstitial macrophages, FOLR2+	9.13	"segmentation doublets" with epithelial cells, SFTPD
Immune	Interstitial macrophages	Interstitial macrophages	Interstitial macrophages, FOLR2lowCXCL10+	9.14
Epithelial	Alveolar epithelial	Alveolar epithelial type 2	Alveolar epithelial type 2	10
Immune	T cells	CD8 T cells	CD8 T cells	11.0-11.2; 11.4-11.7; 11.9-11.12
Immune	gdT cells, NK cells	gdT cells, NK cells	gdT cells; NK cells	11.3
Immune	T cells	CD8 T cells	CD8 T cells	11.8	"segmentation doublets" with plasma cells, JCHAIN
Stromal	Adventitial fibroblasts	Adventitial fibroblasts	Adventitial fibroblasts, PLA2G2A+	12.0-12.4; 12.6-12.6; 12.9-12.12
Stromal	Adventitial fibroblasts	Adventitial fibroblasts	Adventitial fibroblasts, PLA2G2A+	12.5; 12.8	"segmentation doublets" with smooth muscle cells
Stromal	Adventitial fibroblasts	Adventitial fibroblasts	Adventitial fibroblasts, PLA2G2A+	12.7
Stromal	Adventitial fibroblasts	Adventitial fibroblasts	Adventitial fibroblasts	13.0-13.2; 13.8
Stromal	Adventitial fibroblasts	Adventitial fibroblasts	Adventitial fibroblasts	13.3	"segmentation doublets" with AT1 cells, AGER
Stromal	Adventitial fibroblasts	Adventitial fibroblasts	Adventitial fibroblasts	13.4
Stromal	Adventitial fibroblasts	Adventitial fibroblasts	Adventitial fibroblasts	13.5
Stromal	Adventitial fibroblasts	Adventitial fibroblasts	Adventitial fibroblasts	13.6
Stromal	Adventitial fibroblasts	Adventitial fibroblasts	Adventitial fibroblasts	13.7
Stromal	Adventitial fibroblasts	Adventitial fibroblasts	Adventitial fibroblasts	13.9
Stromal	Adventitial fibroblasts	Adventitial fibroblasts	Adventitial fibroblasts	13.10
Immune	Monocytes	Monocytes	Monocytes	14.0
Immune	Monocytes	Monocytes	Monocytes	14.1
Immune	Monocytes	Monocytes	Monocytes	14.2
Immune	Monocytes	Monocytes	Monocytes	14.3
Immune	Dendritic cells	Dendritic cells	Dendritic cells type 2	14.4
Immune	Monocytes	Monocytes	Monocytes	14.5
Immune	Dendritic cells	Dendritic cells	Dendritic cells type 2	14.6
Immune	Dendritic cells	Dendritic cells	Dendritic cells type 2	14.7
Immune	Dendritic cells	Dendritic cells	Dendritic cells type 1; Dendritic cells type 2	14.8
Immune	Dendritic cells	Dendritic cells	Dendritic cells type 1; Dendritic cells type 2	14.9
Immune	Monocytes	Monocytes	Monocytes	14.10
Immune	Alveolar macrophages	Resident alveolar macrophages	Resident alveolar macrophages	15
Endothelial	Endothelial cell venous	Endothelial cell venous	Endothelial cell venous pulmonary	16.0
Endothelial	Endothelial cell venous	Endothelial cell venous	Endothelial cell venous pulmonary, MMRN1+	16.1
Endothelial	Endothelial cell venous	Endothelial cell venous	Endothelial cell venous pulmonary, MMRN1+	16.2
Endothelial	Endothelial cell venous	Endothelial cell venous	Endothelial cell venous pleural, SELE1+	16.3
Endothelial	Endothelial cell venous	Endothelial cell venous	Endothelial cell venous pulmonary, MMRN1+	16.4
Endothelial	Endothelial cell venous	Endothelial cell venous	Endothelial cell venous pulmonary	16.5
Endothelial	Endothelial cell venous	Endothelial cell venous	Endothelial cell venous pulmonary, MMRN1+	16.6
Endothelial	Endothelial cell venous	Endothelial cell venous	Endothelial cell venous pulmonary, MMRN1+	16.7
Endothelial	Endothelial cell venous	Endothelial cell venous	Endothelial cell venous pulmonary, MMRN1+	16.8
Endothelial	Endothelial cell venous	Endothelial cell venous	Endothelial cell venous, SPP1+	16.9
Endothelial	Endothelial cell venous	Endothelial cell venous	Endothelial cell venous pulmonary, MMRN1+	16.10
Endothelial	Endothelial cell venous	Endothelial cell venous	Endothelial cell venous pulmonary	16.11
Stromal	Adventitial fibroblasts	Adventitial fibroblasts	Adventitial fibroblasts, CCL2+	17
Immune	Plasma cells	Plasma cells	Plasma cells	18.0-18.14
Low quality	Low quality	Low quality	Low quality	19
Immune	Mast cells	Mast cells	Mast cells	20
Epithelial	Airway epithelial, ciliated	Airway epithelial, ciliated	Airway epithelial, ciliated	21
Endothelial	Endothelial cell aerocyte capillary	Endothelial cell aerocyte capillary	Endothelial cell aerocyte capillary, IL1RL1+	22
Stromal	Smooth muscle	Smooth muscle	Smooth muscle	23
Immune	Neutrophils	Neutrophils	Neutrophils	24
Segmentation doublets	Segmentation doublets	Segmentation doublets	Segmentation doublets	25	"segmentation doublets" plasma cells and fibroblasts
Endothelial	Endothelial cell lymphatics	Endothelial cell lymphatics	Endothelial cell lymphatics	26
Endothelial	Endothelial cell arterial	Endothelial cell arterial	Endothelial cell arterial, IGFBP3+	27
Epithelial	Alveolar epithelial	Alveolar epithelial type 2	Alveolar epithelial type 2, CXCL8+	28.1
Stromal	Adventitial fibroblasts	Adventitial fibroblasts	Adventitial fibroblasts, PLA2G2A+	28.2
Immune	Monocytes	Monocytes	Classical monocytes, CXCL8+	28.3
Immune	Neutrophils	Neutrophils	Neutrophils, CXCL8+	28.0; 28.4; 28.5; 28.6; 28.8; 28.9; 28.10; 28.11; 28.12; 28.13; 28.14; 28.15; 28.16
Endothelial	Endothelial cell venous	Endothelial cell venous	Endothelial cell venous systemic	28.7
Immune	Alveolar macrophages	Monocyte-derived alveolar macrophages	Monocyte-derived alveolar macrophages	29
Endothelial	Endothelial cell aerocyte capillary	Endothelial cell aerocyte capillary	Endothelial cell aerocyte capillary, IL1RL1+	30
Immune	B cells	B cells	B cells	31
Low quality	Proliferating cells	Proliferating cells	Proliferating cells	32.0
Epithelial	Airway epithelial	Airway epithelial, basal	Airway epithelial, basal, proliferating	32.1
Immune	Interstitial macrophages	Interstitial macrophages	Interstitial macrophages, proliferating	32.2
Epithelial	Alveolar epithelial	Alveolar epithelial type 2	Alveolar epithelial type 2, proliferating	32.3
Epithelial	Alveolar epithelial	Alveolar epithelial type 2	Alveolar epithelial type 2, proliferating	32.4
Endothelial	Endothelial cells	Endothelial cells	Endothelial cells, proliferating	32.5
Immune	T cells	T cells	T cells, proliferating	32.6
Stromal	Pericytes	Pericytes	Pericytes, proliferating	32.7.0
Stromal	Alveolar fibroblasts	Alveolar fibroblasts	Alveolar fibroblasts, proliferating	32.7.1
Low quality	Low quality	Low quality	Low quality	32.8
Epithelial	Alveolar epithelial	Alveolar epithelial type 2	Alveolar epithelial type 2, proliferating	32.9
Immune	T cells	T cells, CXCL13+	T cells, CXCL13+	33.0; 33.8
Immune	T cells	CD4 T cells	CD4 T cells, CXCL13+	33.1
Immune	B cells	B cells, CXCL13+	B cells, CXCL13+	33.0 - 33.11
Epithelial	Alveolar epithelial	Alveolar epithelial type 2	Alveolar epithelial type 2	34
Immune	Neutrophils	Neutrophils	Neutrophils, LTF+	35	"segmentation doublets" secretory cells and alveolar macrophages
Segmentation doublets	Segmentation doublets	Segmentation doublets	Segmentation doublets	36
Immune	Plasmacytoid dendritic cells	Plasmacytoid dendritic cells	Plasmacytoid dendritic cells	37
