## Supplemental Table 11 for "Profibrotic monocyte-derived alveolar macrophages as a biomarker and therapeutic target in systemic sclerosis-associated interstitial lung disease"

### Sheet: Sheet1
Drug	Study	Sponsor	ClinicalTrials.gov	Phase	Status	Target	Alternative target names	Type	Lung/Skin	Include?	Cell type	Ligand/Receptor?	Receptors	Receptor expression	Significant?	Makes sense?
Abituzumab	Abituzumab in SSc-ILD	EMD Serono Research & Development Institute, Inc.	NCT02745145	Phase 2	Terminated	αv integrins		monoclonal antibody	ILD	no		NA
Amlitelimab	CONQUEST	Sanofi	NCT06195072	Phase 2	Recruiting	TNFSF4	OX40L	monoclonal antibody	ILD	yes	Fibroblasts, DC, T cells	Ligand	TNFRSF4	T cells, endothelial, lymphatics, mast cells, plasma cells, MoAM	yes
Anifrolumab	DAISY	AstraZeneca	NCT05925803	Phase 3	Recruiting	IFNAR1		monoclonal antibody	ILD	yes	Everywhere	Receptor
Avenciguat	A Study in People With Systemic Sclerosis to Test Whether Avenciguat (BI 685509) Has an Effect on Lung Function and Other Systemic Sclerosis Symptoms (VITALISScE™)	Boehringer Ingelheim	NCT05559580	Phase 2	Active, not recruiting	GUCY1A2, GUCY1A3, GUCY1B2, GUCY1B3	Soluble guanylyl cyclase (sGC)	small molecule	ILD	yes	AT2, pericytes, smooth muscle, fibroblasts	Enzyme
AVID200	Safety and Tolerability Study of AVID200 in Pts With Diffuse Cutaneous Systemic Sclerosis	Bristol-Myers Squibb	NCT03831438	Phase 1	Completed	TGFb		small molecule	skin
Belimumab	BLISSc-ILD	GlaxoSmithKline	NCT05878717	Phase 2/3	Recruiting	TNFSF13B	BLyS/BAFF	monoclonal antibody	ILD	yes	Macrophages, fibroblasts	Ligand	TNFRSF13B, TNFRSF17, TNFRSF13C	Plasma and B cells
Belimumab	A Study to Investigate the Long-term Safety and Efficacy of Belimumab in Adults With Systemic Sclerosis Associated Interstitial Lung Disease	GlaxoSmithKline	NCT06716606	Phase 3	Recruiting	TNFSF13B	BLyS/BAFF	monoclonal antibody	ILD	yes	Macrophages, fibroblasts	Ligand	TNFRSF13B, TNFRSF17, TNFRSF13C	Plasma and B cells
Belumosudil	Efficacy and Safety of Belumosudil in Subjects With Diffuse Cutaneous Systemic Sclerosis (dcSSC)	Kadmon/Sanofi	NCT04680975	Phase 2	Terminated	ROCK2		small molecule	skin
Bermekimab	The Benefit of Bermekimab in Patients With Systemic Sclerosis	Hellenic Institute for the Study of Sepsis	NCT04045743	Phase 2	Completed	IL1A		monoclonal antibody	ILD	yes	Macrophages, fibroblasts, endothelial cells	Ligand	IL1R1, IL1RAP	Fibroblasts, endothelial, AT1, AT2
Brodalumab (KHK4827)	A Phase 3 Study of KHK4827 in Patients With Systemic Sclerosis	Kyowa Kirin Co., Ltd.	NCT03957681	Phase 3	Active, not recruiting	IL17RA, IL17RB, IL17RC, IL17RD, IL17RD		monoclonal antibody	skin
CABA-201	RESET-SSc	Cabaletta Bio	NCT06328777	Phase 1/2	Recruiting	B cells		CD19-CAR T cells	ILD	no	B cells	NA
CM-101	Study to Evaluate the Safety, Tolerability, and Activity of CM-101 in Patients With Systemic Sclerosis (ABATE)	ChemomAb Ltd.	NCT06210945	Phase 2	Suspended	CCL24		monoclonal antibody	ILD	yes	Macrophages	Ligand	CCR3	Neutrophils, eosinophils, resting T cells (?)
Dersimelagon (MT-7117)	Study to Evaluate Efficacy, Safety, and Tolerability of MT-7117 in Subjects With Diffuse Cutaneous Systemic Sclerosis	Mitsubishi Tanabe Pharma America Inc.	NCT04440592	Phase 2	Completed	MC1R		small molecule	skin
Efgartigimod	A Study to Assess the Efficacy and Safety of Efgartigimod PH20 SC in Adults With Systemic Sclerosis (eSScape)	argenx	NCT06655155	Phase 2	Recruiting	FcRn		monoclonal antibody	skin		systemic, reduces IgG levels - autoantibodies
Efzofitimod	EFZO-CONNECT	aTyr Pharma	NCT05892614	Phase 2	Recruiting	NRP2	neuropilin-2	fusion protein	ILD	yes	Everywhere	Receptor
FT011	Effects of FT011 in Systemic Sclerosis	Certa Therapeutics	NCT04647890	Phase 2	Completed	GPR68		small molecule	skin
Genakumab	A Randomized, Double-blind, Placebo-controlled Phase II Clinical Study to Evaluate the Safety, Tolerability, Efficacy, and Pharmacokinetic Profile of Genakumab Injection in Patients With Connective Tissue Disease-associated Interstitial Lung Disease	Changchun GeneScience Pharmaceutical Co., Ltd.	NCT06189495	Phase 2	Recruiting	IL1B		monoclonal antibody	ILD	yes	Macrophages	Ligand	IL1R1
GSK2330811	Proof of Mechanism Study of GSK2330811 in Diffuse Cutaneous Systemic Sclerosis	GlaxoSmithKline	NCT03041025	Phase 2	Completed	OSM		monoclonal antibody	skin
Guselkumab	A Study of Guselkumab in Participants With Systemic Sclerosis	Janssen Pharmaceutical K.K.	NCT04683029	Phase 2	Completed	IL23		monoclonal antibody	ILD	yes	AT1, basal, interstitial macrophages, T cells, plasma cells	Ligand	IL23R	T cells
Fipaxalparant (HZN-825)	A Multicenter Trial to Evaluate the Efficacy, Safety, Tolerability and Pharmacokinetics of HZN-825 in Patients With Diffuse Cutaneous Systemic Sclerosis	Amgen	NCT04781543	Phase 2	Terminated	LPAR1		small molecule	ILD	yes	Fibroblasts, macrophages, secretory cells	Receptor
Inebilizumab	A Study of MT-0551 in Patients With Systemic Sclerosis	Mitsubishi Tanabe Pharma Corporation	NCT05198557	Phase 3	Recruiting	B cells		monoclonal antibody	skin
Nemolizumab	An Open-label, Phase 2 Study to Assess the Efficacy and Safety of Nemolizumab in Subjects With Systemic Sclerosis	Maruho Co., Ltd.	NCT05214794	Phase 2	Completed	IL31R		monoclonal antibody	skin
Nerandomilast	Fibroneer ILD	Boehringer Ingelheim	NCT05321082	Phase 3	Completed	PDE4B		small molecule	ILD	yes	Interstitial macrophages, monocytes, T cells, plasma cells, endothelial, fibroblasts	Enzyme
Rapcabtagene Autoleucel	Phase 2 Study Evaluating Rapcabtagene Autoleucel in Participants With Diffuse Cutaneous Systemic Sclerosis	Novartis	NCT06655896	Phase 2	Recruiting	B cells		CD19-CAR T cells	skin
Rituximab	RECITAL	Royal Brompton & Harefield NHS Foundation Trust	NCT01862926	Phase 2/3	Completed	CD20		monoclonal antibody	ILD	no	B cells	NA
Telitacicept	The Safety and Efficacy of Telitacicept in the Treatment of Systemic Sclerosis	Peking University Third Hospital	NCT06546540	Phase 4	Recruiting	TNFSF13, TNFSF13B	BLyS/BAFF, APRIL	fusion protein	skin		B cells
Telitacicept	Efficacy and Safety of Telitacicept in the Treatment of Systemic Sclerosis	Second Affiliated Hospital, School of Medicine, Zhejiang University	NCT06375005	Phase 2	Recruiting	TNFSF13, TNFSF13B	BLyS/BAFF, APRIL	fusion protein	skin		B cells
Tibulizumab (ZB-106)	Tibulizumab Systemic Sclerosis Understanding and Response Evaluation (TibuSURE)	Zura Bio Inc	NCT06843239	Phase 2	Recruiting	IL17A, IL17B, IL17C, IL17D, TNFSF13B	IL17 and BAFF	monoclonal antibody	skin
Tocilizumab	faSScinate	Hoffmann-La Roche	NCT01532869	Phase 3	Completed	IL-6		monoclonal antibody	ILD	yes	Endothelial cells, mesothelial cells, fibroblasts	Ligand	IL6R	Everywhere
Tocilizumab	focuSSced	Hoffmann-La Roche	NCT02453256	Phase 3	Completed	IL-6		monoclonal antibody	ILD	yes	Endothelial cells, mesothelial cells, fibroblasts	Ligand	IL6R	Everywhere	https://pubmed.ncbi.nlm.nih.gov/32866440/
Tulisokibart (MK-7240/​PRA023)	ATHENA-SSc-ILD	Merck	NCT05270668	Phase 2	Active, not recruiting	TNFSF15	TL1A	monoclonal antibody	ILD	yes	Epithelial, macrophages	Ligand	TNFRSF25, TNFRSF6B	T cells, endothelial
Vixarelimab	A Study Evaluating the Efficacy and Safety of Vixarelimab in Participants With Idiopathic Pulmonary Fibrosis and in Participants With Systemic Sclerosis-Associated Interstitial Lung Disease	Genentech	NCT05785624	Phase 2	Recruiting	OSMR		monoclonal antibody	ILD	yes	Everywhere	Receptor
