## Supplemental Table 13 for "Profibrotic monocyte-derived alveolar macrophages as a biomarker and therapeutic target in systemic sclerosis-associated interstitial lung disease"

gene	baseMean	log2FoldChange	lfcSE	stat	pvalue	padj	celltype
GUCY1A3	47.070429660835	1.8033097742581	0.44013086017828	4.09721275515115	4.18154553700628E-05	0.00308372031142577	Adventitial_fibroblasts
IL1R1	360.701068087717	1.02976328870319	0.339585091459194	3.03241607067703	0.00242604551876356	0.0482485991435732	Adventitial_fibroblasts
TNFSF13B	105.625901397673	1.24900959613569	0.329036609436774	3.79595935623599	0.000147073594394435	0.00439065871105567	Alveolar_fibroblasts
GUCY1A3	113.419002384598	1.03715394585118	0.27390990437167	3.78647843432437	0.000152797350300203	0.00448684521729315	Alveolar_fibroblasts
IL1A	2.32582424975267	-2.78092645885665	0.93957097582066	-2.95978327387952	0.00307855530113252	0.0395271650491421	Alveolar_fibroblasts
TNFSF15	46.2663592922876	-0.982423082182586	0.259927662248711	-3.77960188493735	0.000157079309716083	0.00351406864029042	AT2s
LPAR1	5.46819304493216	1.26543417390426	0.440991384970878	2.86952130365954	0.00411093638633338	0.0346929079076561	AT2s
IL1R1	51.6230010492734	-1.24038579829214	0.354856915639833	-3.49545336056262	0.000473257153900494	0.0178119430969564	Capillary_endothelial_cells
TNFSF13B	2.80606048864986	1.59267336728733	0.496431534301999	3.20824375012093	0.00133548259635511	0.0491811907167919	CD8+_T_cells
TNFSF13B	75.8602839495354	1.01422407500948	0.22752880105444	4.45756348343264	8.28964915569838E-06	0.00286612999262654	Interstitial_macrophages
IL1B	2359.39152064483	-1.67911338050214	0.585476895171468	-2.86794132159626	0.00413152150666728	0.0486824857179423	MoAM-A
PDE4B	347.74398114968	-1.08965856431203	0.30485688669388	-3.57432819093966	0.000351128284870594	0.010011291462638	MoAM-A
NRP2	197.451367219607	1.12041977854755	0.305811317026843	3.66376166009972	0.000248538068800034	0.0179794233172342	MoAM-B_profibrotic
IL1RAP	82.6233005666411	0.919279845205251	0.285126365429491	3.22411378484948	0.0012636317947988	0.0400373522251238	Monocytes
TNFSF13B	6.89184938267255	2.28370603027665	0.58271804539767	3.91905836504198	8.88955881226096E-05	0.00978792251415155	Plasma_cells
PDE4B	174.935781113802	-1.05240718375536	0.312489506812321	-3.36781607322076	0.000757661234446607	0.0448079224672725	Plasma_cells
TNFRSF4	1.78613700020781	-2.73363051358159	0.894217691553772	-3.05700786218141	0.00223558412130467	0.0374185473418371	Secretory_cells
NRP2	232.836361284816	1.05196470135487	0.268850415216066	3.91282528059121	9.12225377986791E-05	0.00411335948042372	Secretory_cells
IL1B	25.7431579913115	-2.49362158299883	0.847640219871288	-2.94183962079746	0.00326268855203657	0.0474434081005196	Secretory_cells
IL1A	189.450512259921	-1.59587393635057	0.523187060113854	-3.05029320871062	0.00228618054988215	0.0332220255608004	TRAMs
IL1B	1563.22084714473	-1.74088735061363	0.58395189188313	-2.98121707423468	0.00287105201579826	0.0385608174315773	TRAMs
GUCY1A3	6.44790268650529	-1.6559707901444	0.443267569811221	-3.73582662690538	0.000187099547794306	0.00967990217691534	Venous_endothelial_cells
