## Supplemental Table 14 for "Profibrotic monocyte-derived alveolar macrophages as a biomarker and therapeutic target in systemic sclerosis-associated interstitial lung disease"

Gene	Ensembl_ID	Num_Probesets	Source
ACE	ENSG00000159640	8	Base human lung panel
ACE2	ENSG00000130234	8	Base human lung panel
ACKR1	ENSG00000213088	8	Base human lung panel
ADAM17	ENSG00000151694	8	Base human lung panel
ADAM28	ENSG00000042980	8	Base human lung panel
ADAMTS1	ENSG00000154734	8	Base human lung panel
ADGRL4	ENSG00000162618	8	Base human lung panel
AGER	ENSG00000204305	4	Base human lung panel
AGR3	ENSG00000173467	8	Base human lung panel
AIF1	ENSG00000204472	7	Base human lung panel
ANPEP	ENSG00000166825	8	Base human lung panel
APOD	ENSG00000189058	7	Base human lung panel
APOLD1	ENSG00000178878	8	Base human lung panel
AQP9	ENSG00000103569	8	Base human lung panel
AREG	ENSG00000109321	8	Base human lung panel
ARL14	ENSG00000179674	8	Base human lung panel
ASCL1	ENSG00000139352	8	Base human lung panel
ASCL2	ENSG00000183734	4	Base human lung panel
ASCL3	ENSG00000176009	7	Base human lung panel
ATP1B1	ENSG00000143153	4	Base human lung panel
BAIAP2L1	ENSG00000006453	8	Base human lung panel
BANK1	ENSG00000153064	8	Base human lung panel
BCAS1	ENSG00000064787	8	Base human lung panel
BMX	ENSG00000102010	8	Base human lung panel
CA4	ENSG00000167434	5	Base human lung panel
CCDC78	ENSG00000162004	3	Base human lung panel
CCNA1	ENSG00000133101	8	Base human lung panel
CCNB2	ENSG00000157456	8	Base human lung panel
CCR7	ENSG00000126353	8	Base human lung panel
CD14	ENSG00000170458	8	Base human lung panel
CD163	ENSG00000177575	4	Base human lung panel
CD19	ENSG00000177455	8	Base human lung panel
CD1A	ENSG00000158477	8	Base human lung panel
CD1C	ENSG00000158481	8	Base human lung panel
CD2	ENSG00000116824	8	Base human lung panel
CD24	ENSG00000272398	3	Base human lung panel
CD247	ENSG00000198821	8	Base human lung panel
CD27	ENSG00000139193	5	Base human lung panel
CD274	ENSG00000120217	8	Base human lung panel
CD28	ENSG00000178562	8	Base human lung panel
CD300E	ENSG00000186407	8	Base human lung panel
CD34	ENSG00000174059	8	Base human lung panel
CD38	ENSG00000004468	8	Base human lung panel
CD3D	ENSG00000167286	5	Base human lung panel
CD3E	ENSG00000198851	8	Base human lung panel
CD4	ENSG00000010610	8	Base human lung panel
CD40	ENSG00000101017	7	Base human lung panel
CD40LG	ENSG00000102245	8	Base human lung panel
CD68	ENSG00000129226	4	Base human lung panel
CD70	ENSG00000125726	2	Base human lung panel
CD79A	ENSG00000105369	4	Base human lung panel
CD80	ENSG00000121594	8	Base human lung panel
CD86	ENSG00000114013	8	Base human lung panel
CD8A	ENSG00000153563	8	Base human lung panel
CD8B	ENSG00000172116	8	Base human lung panel
CDH1	ENSG00000039068	8	Base human lung panel
CDK1	ENSG00000170312	8	Base human lung panel
CENPF	ENSG00000117724	8	Base human lung panel
CFB	ENSG00000243649	8	Base human lung panel
CFTR	ENSG00000001626	8	Base human lung panel
CHIT1	ENSG00000133063	4	Base human lung panel
CLDN5	ENSG00000184113	6	Base human lung panel
CLEC10A	ENSG00000132514	8	Base human lung panel
CLEC12A	ENSG00000172322	8	Base human lung panel
CLEC4E	ENSG00000166523	8	Base human lung panel
CNN1	ENSG00000130176	6	Base human lung panel
COL5A2	ENSG00000204262	8	Base human lung panel
COL8A1	ENSG00000144810	8	Base human lung panel
CP	ENSG00000047457	4	Base human lung panel
CSPG4	ENSG00000173546	8	Base human lung panel
CSTA	ENSG00000121552	4	Base human lung panel
CTLA4	ENSG00000163599	8	Base human lung panel
CTSL	ENSG00000135047	4	Base human lung panel
CTTN	ENSG00000085733	8	Base human lung panel
CXCL10	ENSG00000169245	8	Base human lung panel
CXCL13	ENSG00000156234	8	Base human lung panel
CXCL5	ENSG00000163735	8	Base human lung panel
CXCL6	ENSG00000124875	8	Base human lung panel
CXCL9	ENSG00000138755	8	Base human lung panel
CXCR5	ENSG00000160683	8	Base human lung panel
CXCR6	ENSG00000172215	8	Base human lung panel
CYP2F1	ENSG00000197446	8	Base human lung panel
DAPK2	ENSG00000035664	8	Base human lung panel
DCLK1	ENSG00000133083	8	Base human lung panel
DES	ENSG00000175084	8	Base human lung panel
DGKG	ENSG00000058866	8	Base human lung panel
DIRAS3	ENSG00000162595	8	Base human lung panel
DMBT1	ENSG00000187908	8	Base human lung panel
DNAJB9	ENSG00000128590	8	Base human lung panel
DPP6	ENSG00000130226	8	Base human lung panel
DUOX1	ENSG00000137857	8	Base human lung panel
ECSCR	ENSG00000249751	8	Base human lung panel
EGFR	ENSG00000146648	4	Base human lung panel
EHF	ENSG00000135373	8	Base human lung panel
ELF3	ENSG00000163435	8	Base human lung panel
ENAH	ENSG00000154380	8	Base human lung panel
EPCAM	ENSG00000119888	4	Base human lung panel
ETV5	ENSG00000244405	8	Base human lung panel
F3	ENSG00000117525	8	Base human lung panel
FABP3	ENSG00000121769	8	Base human lung panel
FAM184A	ENSG00000111879	8	Base human lung panel
FAS	ENSG00000026103	8	Base human lung panel
FASLG	ENSG00000117560	8	Base human lung panel
FASN	ENSG00000169710	8	Base human lung panel
FBN1	ENSG00000166147	8	Base human lung panel
FCER1A	ENSG00000179639	8	Base human lung panel
FCGR1A	ENSG00000150337	8	Base human lung panel
FCGR3A	ENSG00000203747	8	Base human lung panel
FCMR	ENSG00000162894	8	Base human lung panel
FCN1	ENSG00000085265	8	Base human lung panel
FCN3	ENSG00000142748	6	Base human lung panel
FGFBP2	ENSG00000137441	8	Base human lung panel
FGFR4	ENSG00000160867	7	Base human lung panel
FKBP11	ENSG00000134285	5	Base human lung panel
FOXI1	ENSG00000168269	8	Base human lung panel
FOXJ1	ENSG00000129654	4	Base human lung panel
FOXP3	ENSG00000049768	7	Base human lung panel
FSCN1	ENSG00000075618	3	Base human lung panel
GJA5	ENSG00000265107	8	Base human lung panel
GKN2	ENSG00000183607	8	Base human lung panel
GLCCI1	ENSG00000106415	8	Base human lung panel
GLIPR2	ENSG00000122694	8	Base human lung panel
GNG11	ENSG00000127920	8	Base human lung panel
GPI	ENSG00000105220	7	Base human lung panel
GPR171	ENSG00000174946	8	Base human lung panel
GPR183	ENSG00000169508	8	Base human lung panel
GPR34	ENSG00000171659	8	Base human lung panel
GPX2	ENSG00000176153	8	Base human lung panel
GZMA	ENSG00000145649	8	Base human lung panel
GZMB	ENSG00000100453	7	Base human lung panel
GZMK	ENSG00000113088	8	Base human lung panel
HAVCR2	ENSG00000135077	8	Base human lung panel
HIF1A	ENSG00000100644	8	Base human lung panel
HIGD1B	ENSG00000131097	5	Base human lung panel
HMGCS1	ENSG00000112972	8	Base human lung panel
HP	ENSG00000257017	8	Base human lung panel
HPGDS	ENSG00000163106	8	Base human lung panel
ICA1	ENSG00000003147	8	Base human lung panel
IGF1	ENSG00000017427	8	Base human lung panel
IGFBP3	ENSG00000146674	4	Base human lung panel
IL1RL1	ENSG00000115602	8	Base human lung panel
IL7R	ENSG00000168685	8	Base human lung panel
IQGAP2	ENSG00000145703	8	Base human lung panel
IRF8	ENSG00000140968	8	Base human lung panel
ITGAM	ENSG00000169896	8	Base human lung panel
ITGB4	ENSG00000132470	7	Base human lung panel
KCNK3	ENSG00000171303	8	Base human lung panel
KDR	ENSG00000128052	8	Base human lung panel
KIT	ENSG00000157404	8	Base human lung panel
KLF5	ENSG00000102554	4	Base human lung panel
KLK11	ENSG00000167757	5	Base human lung panel
KLRB1	ENSG00000111796	8	Base human lung panel
KLRC1	ENSG00000134545	8	Base human lung panel
KLRD1	ENSG00000134539	8	Base human lung panel
KRT15	ENSG00000171346	4	Base human lung panel
KRT7	ENSG00000135480	4	Base human lung panel
LAG3	ENSG00000089692	5	Base human lung panel
LAMC3	ENSG00000050555	8	Base human lung panel
LCK	ENSG00000182866	8	Base human lung panel
LGALS3BP	ENSG00000108679	4	Base human lung panel
LGR5	ENSG00000139292	4	Base human lung panel
LGR6	ENSG00000133067	8	Base human lung panel
LILRA4	ENSG00000239961	8	Base human lung panel
LILRA5	ENSG00000187116	5	Base human lung panel
LILRB2	ENSG00000131042	8	Base human lung panel
LILRB4	ENSG00000186818	4	Base human lung panel
LMOD1	ENSG00000163431	8	Base human lung panel
LTBP2	ENSG00000119681	8	Base human lung panel
LTF	ENSG00000012223	4	Base human lung panel
LYVE1	ENSG00000133800	8	Base human lung panel
MALL	ENSG00000144063	4	Base human lung panel
MAP7	ENSG00000135525	8	Base human lung panel
MARCO	ENSG00000019169	8	Base human lung panel
MCEMP1	ENSG00000183019	8	Base human lung panel
MEDAG	ENSG00000102802	8	Base human lung panel
MET	ENSG00000105976	8	Base human lung panel
MFAP5	ENSG00000197614	8	Base human lung panel
MIS18BP1	ENSG00000129534	8	Base human lung panel
MKI67	ENSG00000148773	8	Base human lung panel
MMP12	ENSG00000262406	4	Base human lung panel
MMP9	ENSG00000100985	6	Base human lung panel
MMRN1	ENSG00000138722	8	Base human lung panel
MPEG1	ENSG00000197629	8	Base human lung panel
MS4A1	ENSG00000156738	8	Base human lung panel
MS4A2	ENSG00000149534	8	Base human lung panel
MS4A4A	ENSG00000110079	8	Base human lung panel
MTUS1	ENSG00000129422	8	Base human lung panel
MUC1	ENSG00000185499	4	Base human lung panel
MUC5B	ENSG00000117983	4	Base human lung panel
MYC	ENSG00000136997	8	Base human lung panel
MYH11	ENSG00000133392	4	Base human lung panel
MYO6	ENSG00000196586	8	Base human lung panel
MZB1	ENSG00000170476	6	Base human lung panel
NCEH1	ENSG00000144959	8	Base human lung panel
NFKB1	ENSG00000109320	8	Base human lung panel
NID1	ENSG00000116962	8	Base human lung panel
NKG7	ENSG00000105374	2	Base human lung panel
NTN4	ENSG00000074527	4	Base human lung panel
NTRK2	ENSG00000148053	8	Base human lung panel
OTUD7B	ENSG00000264522	8	Base human lung panel
P2RX1	ENSG00000108405	8	Base human lung panel
PAMR1	ENSG00000149090	8	Base human lung panel
PCNA	ENSG00000132646	4	Base human lung panel
PCOLCE2	ENSG00000163710	8	Base human lung panel
PDCD1	ENSG00000188389	2	Base human lung panel
PDCD1LG2	ENSG00000197646	8	Base human lung panel
PDGFRA	ENSG00000134853	8	Base human lung panel
PDGFRB	ENSG00000113721	8	Base human lung panel
PDPN	ENSG00000162493	8	Base human lung panel
PEBP4	ENSG00000134020	6	Base human lung panel
PI3	ENSG00000124102	5	Base human lung panel
PIM1	ENSG00000137193	8	Base human lung panel
PIM2	ENSG00000102096	8	Base human lung panel
PLA2G2A	ENSG00000188257	6	Base human lung panel
PLA2G4F	ENSG00000168907	8	Base human lung panel
PLA2G7	ENSG00000146070	8	Base human lung panel
PLN	ENSG00000198523	8	Base human lung panel
PLVAP	ENSG00000130300	8	Base human lung panel
POU2AF1	ENSG00000110777	8	Base human lung panel
PROX1	ENSG00000117707	8	Base human lung panel
PTGS1	ENSG00000095303	8	Base human lung panel
RAMP2	ENSG00000131477	4	Base human lung panel
RARRES1	ENSG00000118849	4	Base human lung panel
RBP4	ENSG00000138207	8	Base human lung panel
RERGL	ENSG00000111404	8	Base human lung panel
RETN	ENSG00000104918	1	Base human lung panel
RGS5	ENSG00000143248	4	Base human lung panel
RND1	ENSG00000172602	8	Base human lung panel
RUNX3	ENSG00000020633	8	Base human lung panel
S100A12	ENSG00000163221	5	Base human lung panel
S100A7	ENSG00000143556	4	Base human lung panel
S100B	ENSG00000160307	8	Base human lung panel
SAMD3	ENSG00000164483	8	Base human lung panel
SCEL	ENSG00000136155	8	Base human lung panel
SEC11C	ENSG00000166562	8	Base human lung panel
SELE	ENSG00000007908	8	Base human lung panel
SELL	ENSG00000188404	8	Base human lung panel
SELP	ENSG00000174175	8	Base human lung panel
SEMA3B	ENSG00000012171	4	Base human lung panel
SEMA3C	ENSG00000075223	8	Base human lung panel
SERPINA3	ENSG00000196136	8	Base human lung panel
SFRP2	ENSG00000145423	4	Base human lung panel
SFTA2	ENSG00000196260	6	Base human lung panel
SFTPD	ENSG00000133661	8	Base human lung panel
SHANK3	ENSG00000251322	8	Base human lung panel
SLC15A2	ENSG00000163406	8	Base human lung panel
SLC18A2	ENSG00000165646	8	Base human lung panel
SLC1A3	ENSG00000079215	8	Base human lung panel
SLC2A1	ENSG00000117394	4	Base human lung panel
SLC7A11	ENSG00000151012	8	Base human lung panel
SLIT3	ENSG00000184347	8	Base human lung panel
SMIM24	ENSG00000095932	8	Base human lung panel
SOX2	ENSG00000181449	8	Base human lung panel
SOX9	ENSG00000125398	8	Base human lung panel
SPDEF	ENSG00000124664	6	Base human lung panel
SPIB	ENSG00000269404	8	Base human lung panel
STAT4	ENSG00000138378	8	Base human lung panel
STC1	ENSG00000159167	8	Base human lung panel
STEAP4	ENSG00000127954	8	Base human lung panel
SVEP1	ENSG00000165124	8	Base human lung panel
SYK	ENSG00000165025	8	Base human lung panel
TACSTD2	ENSG00000184292	4	Base human lung panel
TC2N	ENSG00000165929	8	Base human lung panel
TCL1A	ENSG00000100721	7	Base human lung panel
THBS2	ENSG00000186340	8	Base human lung panel
THY1	ENSG00000154096	8	Base human lung panel
TM4SF18	ENSG00000163762	8	Base human lung panel
TM4SF4	ENSG00000169903	8	Base human lung panel
TMC5	ENSG00000103534	8	Base human lung panel
TMEM100	ENSG00000166292	8	Base human lung panel
TMPRSS2	ENSG00000184012	8	Base human lung panel
TNFRSF13B	ENSG00000240505	5	Base human lung panel
TNFRSF13C	ENSG00000159958	8	Base human lung panel
TNFRSF17	ENSG00000048462	8	Base human lung panel
TNFRSF18	ENSG00000186891	1	Base human lung panel
TOP2A	ENSG00000131747	8	Base human lung panel
TP63	ENSG00000073282	4	Base human lung panel
TP73	ENSG00000078900	8	Base human lung panel
TREM2	ENSG00000095970	7	Base human lung panel
TRPC6	ENSG00000137672	8	Base human lung panel
TSPAN8	ENSG00000127324	4	Base human lung panel
UBE2C	ENSG00000175063	4	Base human lung panel
UPK1B	ENSG00000114638	8	Base human lung panel
UPK3B	ENSG00000243566	4	Base human lung panel
VSIG4	ENSG00000155659	8	Base human lung panel
VWF	ENSG00000110799	8	Base human lung panel
WFS1	ENSG00000109501	8	Base human lung panel
WNT2	ENSG00000105989	8	Base human lung panel
WT1	ENSG00000184937	8	Base human lung panel
C15orf48	ENSG00000166920	8	Add-on panel
CCR2	ENSG00000121807	8	Add-on panel
CCL3	ENSG00000277632	7	Add-on panel
CCL4	ENSG00000275302	8	Add-on panel
CCL20	ENSG00000115009	8	Add-on panel
CD1E	ENSG00000158488	8	Add-on panel
CCL13	ENSG00000181374	8	Add-on panel
SLC40A1	ENSG00000138449	8	Add-on panel
SELENOP	ENSG00000250722	8	Add-on panel
IGSF21	ENSG00000117154	8	Add-on panel
STAB1	ENSG00000010327	8	Add-on panel
CCL7	ENSG00000108688	8	Add-on panel
CCL8	ENSG00000108700	8	Add-on panel
VCAN	ENSG00000038427	8	Add-on panel
CCL2	ENSG00000108691	8	Add-on panel
CDA	ENSG00000158825	8	Add-on panel
RNASE1	ENSG00000129538	8	Add-on panel
SPP1	ENSG00000118785	8	Add-on panel
CHI3L1	ENSG00000133048	7	Add-on panel
IL10	ENSG00000136634	8	Add-on panel
PLTP	ENSG00000100979	8	Add-on panel
MERTK	ENSG00000153208	8	Add-on panel
FOLR2	ENSG00000165457	8	Add-on panel
C3	ENSG00000125730	8	Add-on panel
CSF1	ENSG00000184371	8	Add-on panel
CSF1R	ENSG00000182578	8	Add-on panel
CD72	ENSG00000137101	8	Add-on panel
CSF2	ENSG00000164400	7	Add-on panel
CSF2RA	ENSG00000198223	8	Add-on panel
IL3RA	ENSG00000185291	8	Add-on panel
CSF3	ENSG00000108342	8	Add-on panel
CSF3R	ENSG00000119535	8	Add-on panel
MT1H	ENSG00000205358	8	Add-on panel
TRDC	ENSG00000211829	8	Add-on panel
CLEC4C	ENSG00000198178	8	Add-on panel
XCR1	ENSG00000173578	8	Add-on panel
CLEC9A	ENSG00000197992	8	Add-on panel
JCHAIN	ENSG00000132465	3	Add-on panel
CCL19	ENSG00000172724	7	Add-on panel
IFNG	ENSG00000111537	8	Add-on panel
EPX	ENSG00000121053	8	Add-on panel
CCL18	ENSG00000275385	8	Add-on panel
MME	ENSG00000196549	8	Add-on panel
SLC47A1	ENSG00000142494	8	Add-on panel
AGRP	ENSG00000159723	7	Add-on panel
CLEC5A	ENSG00000258227	8	Add-on panel
ITGAX	ENSG00000140678	8	Add-on panel
MARCKS	ENSG00000277443	8	Add-on panel
LGMN	ENSG00000100600	8	Add-on panel
GLDN	ENSG00000186417	8	Add-on panel
EMP1	ENSG00000134531	8	Add-on panel
LILRB5	ENSG00000105609	8	Add-on panel
PAPPA	ENSG00000182752	8	Add-on panel
PDIA3	ENSG00000167004	7	Add-on panel
DDR1	ENSG00000204580	8	Add-on panel
DDR2	ENSG00000162733	8	Add-on panel
CDH11	ENSG00000140937	8	Add-on panel
LPAR1	ENSG00000198121	8	Add-on panel
PF4	ENSG00000163737	8	Add-on panel
STEAP1	ENSG00000164647	8	Add-on panel
LRRC15	ENSG00000172061	8	Add-on panel
FAP	ENSG00000078098	8	Add-on panel
PRRX1	ENSG00000116132	8	Add-on panel
CSNK2A1	ENSG00000101266	8	Add-on panel
PTPN22	ENSG00000134242	8	Add-on panel
CTHRC1	ENSG00000164932	8	Add-on panel
BRD2	ENSG00000204256	8	Add-on panel
CEBPB	ENSG00000172216	7	Add-on panel
IL13	ENSG00000169194	8	Add-on panel
CXCL8	ENSG00000169429	8	Add-on panel
FKBP10	ENSG00000141756	8	Add-on panel
IRF4	ENSG00000137265	7	Add-on panel
GDF15	ENSG00000130513	8	Add-on panel
CDKN2A	ENSG00000147889	8	Add-on panel
ERBB2	ENSG00000141736	8	Add-on panel
TGM2	ENSG00000198959	8	Add-on panel
PRDM1	ENSG00000057657	8	Add-on panel
VEGFA	ENSG00000112715	8	Add-on panel
TNIP1	ENSG00000145901	8	Add-on panel
ANGPT2	ENSG00000091879	8	Add-on panel
TMEM173	ENSG00000184584	8	Add-on panel
GRB2	ENSG00000177885	8	Add-on panel
NOX4	ENSG00000086991	8	Add-on panel
GSDMA	ENSG00000167914	8	Add-on panel
TNFAIP3	ENSG00000118503	8	Add-on panel
SPAG17	ENSG00000155761	8	Add-on panel
CD36	ENSG00000135218	8	Add-on panel
CGAS	ENSG00000164430	8	Add-on panel
EP300	ENSG00000100393	8	Add-on panel
LRRC32	ENSG00000137507	8	Add-on panel
IL17A	ENSG00000112115	8	Add-on panel
IL17RA	ENSG00000177663	8	Add-on panel
ADGRE1	ENSG00000174837	8	Add-on panel
TNFSF15	ENSG00000181634	8	Add-on panel
